# Gut Microbiota-Targeted Diets Modulate Human Immune Status

**DOI:** 10.1101/2020.09.30.321448

**Authors:** Hannah C. Wastyk, Gabriela K Fragiadakis, Dalia Perelman, Dylan Dahan, Bryan D Merrill, Feiqiao B. Yu, Madeline Topf, Carlos G. Gonzalez, Jennifer L. Robinson, Joshua E. Elias, Erica D. Sonnenburg, Christopher D. Gardner, Justin L. Sonnenburg

## Abstract

Diet modulates the gut microbiome, and gut microbes, in turn, can impact the immune system. Here, we used two gut microbiota-targeted dietary interventions, plant-based fiber or fermented foods, to determine how each influences the human microbiome and immune system in healthy adults. Using a 17-week randomized, prospective study design combined with -omics measurements of microbiome and host, including extensive immune profiling, we found distinct effects of each diet. High-fiber consumers showed increased gut microbiome-encoded glycan-degrading CAZymes despite stable community diversity. Three distinct immunological trajectories in high fiber-consumers corresponded to baseline microbiota diversity. Alternatively, the high-fermented food diet steadily increased microbiota diversity and decreased inflammatory markers. The data highlight how coupling dietary interventions to deep and longitudinal immune and microbiome profiling can provide individualized and population-wide insight. Our results indicate that fermented foods may be valuable in countering the decreased microbiome diversity and increased inflammation pervasive in the industrialized society.
