## Supplemental_table_4 for "Gut Microbiota-Targeted Diets Modulate Human Immune Status"

### Sheet: SCFAs
SCFA	Group	p_value_vs_tp1	avg_tp1	sd_tp1	avg_tp7	sd_tp7	paired t-test for each participant from Week -2 to Week 10
2.Methylbutyric.acid	Fiber	0.0689143	102.431	59.0595	67.7067	36.7878
Acetic.acid		0.875011	2769.75	1162.67	2714.2	1212.48
Butyric.acid		0.515725	1029.94	620.595	1192.6	705.467
Hexanoic.acid		0.667716	84.9862	105.992	94.7007	102.899
Isobutyric.acid		0.0464345	147.206	72.1151	100.44	47.0625
Isovaleric.acid		0.0235772	140.85	79.1277	85.18	43.7344
Lactic.acid		0.535826	6.58467	8.03784	9.89614	20.4154
Propionic.acid		0.98858	914.938	300.354	915.733	358.127
Valeric.acid		0.048118	189.131	70.8837	141.76	42.3647
2.Methylbutyric.acid	Fermented	0.174398	114.828	64.5147	88.6167	52.4091
Acetic.acid		0.135031	2114.61	994.154	2534.28	1266.05
Butyric.acid		0.973747	809.778	479.866	815.167	520.572
Hexanoic.acid		0.141131	34.2689	41.1445	59.4333	68.4606
Isobutyric.acid		0.348191	150.289	68.1154	129.011	68.2243
Isovaleric.acid		0.164254	151.556	73.3248	119.933	64.0879
Lactic.acid		0.727348	5.51747	8.0528	8.03271	15.5922
Propionic.acid		0.967422	864.111	333.597	868.222	449.563
Valeric.acid		0.940151	172.772	81.209	174.739	86.7864

### Sheet: alpha_diversity
Alpha diversity	Group	Timepoint	avg_value	sd_value	pvlaue_vs_tp1	paired t-test for each participant from Week -2 to Week X
Observed	Fiber	1	114.667	27.4452	NA
		2	126.692	53.3298	0.722187
		3	115.214	36.991	0.777687
		4	109	29.7753	0.587364
		5	114	34.7179	0.956221
		6	107.4	41.111	0.59071
		7	111.6	28.3594	0.750296
		8	113.786	38.379	0.922566
		9	123.733	29.1069	0.473142
		1	3.9423	0.194286	NA
Shannon		2	3.9894	0.289892	0.919081
		3	3.88382	0.321718	0.172415
		4	3.91496	0.254788	0.704987
		5	3.93065	0.326755	0.788579
		6	3.87221	0.304655	0.442939
		7	3.80998	0.309055	0.187385
		8	3.85857	0.31131	0.506242
		9	3.91806	0.228933	0.718009
Observed	Fermented	1	107	30.9954	NA
		2	101.231	35.7751	0.665624
		3	125.308	47.7762	0.207059
		4	114.786	44.5804	0.704046
		5	124.533	35.345	0.100104
		6	130.938	39.3217	0.0227605
		7	128.625	40.6315	0.0631607
		8	131.562	45.6961	0.0228578
		9	134.133	43.7507	0.0193405
Shannon		1	3.93225	0.309859	NA
		2	3.85636	0.300432	0.620304
		3	3.93705	0.426081	0.528184
		4	3.91831	0.352914	0.38248
		5	3.97822	0.319974	0.21841
		6	3.98407	0.293404	0.167001
		7	3.99382	0.351136	0.254296
		8	4.0041	0.34489	0.323148
		9	4.03607	0.33306	0.295532

### Sheet: Cytokine response score
Group	Timepoint	mean_CRS	sd_CRS	p-value	p-value for paired t-test for each participant from Week -2 to Week 10
Fermented	1	2.96303	1.10276
Fermented	6	3.46662	1.60417	0.3778
Fiber	1	3.95224	1.73036
Fiber	6	3.97397	2.05443	0.3225
