## Supplemental_table_5 for "Gut Microbiota-Targeted Diets Modulate Human Immune Status"

### Sheet: host_loocv_opt_variables
data_type	max_accuracy	total_num_param	param_order	Feature	Fermented_value	Fiber_value
proteo_host	0.888889	1	1	P12882	0.00228749	-0.000567433
cytokine	0.611111	7	1	MCP.2_T1_T6	-0.178593	0.166206
			2	IL18_T1_T6	-0.119772	0.0209539
			3	IL.12B_T1_T6	-0.293172	-0.0258618
			4	LAP.TGF.beta.1_T1_T6	-0.207763	0.108448
			5	MCP.4_T1_T6	-0.160425	0.113702
			6	CST5_T1_T6	0.0431167	-0.0371844
			7	NT.3_T1_T6	0.0354656	-0.314762
immune_endogenous_signaling	0.611111	90	1	CD8_T_cells_pSTAT1_T1_T6	-0.16496	-0.107145
			2	B_cells_pZap70_T1_T6	-0.0016895	0.0388069
			3	Neutrophils_pSTAT1_T1_T6	0.0152926	0.0262874
			4	NK_Cells_pSTAT4_T1_T6	-0.108017	-0.0371525
			5	CD8_T_cells_pPLCg2_T1_T6	-0.00894382	0.0315436
			6	CD4_T_cells_pSTAT1_T1_T6	-0.144769	-0.0991602
			7	B_cells_pSTAT3_T1_T6	0.00978436	0.0328206
			8	CD4_T_cells_pSTAT6_T1_T6	-0.0224073	-0.0717922
			9	NK_Cells_pSTAT6_T1_T6	-0.042931	-0.0614682
			10	Neutrophils_pSTAT6_T1_T6	-0.00729859	-0.0410797
			11	Classical_monocytes_pP38_T1_T6	-0.0775777	0.0570692
			12	NK_Cells_pSTAT1_T1_T6	-0.05316	-0.129322
			13	NK_Cells_pP38_T1_T6	-0.0514793	0.110881
			14	CD4_T_cells_p4EBP1_T1_T6	-0.0873075	-0.0834669
			15	B_cells_pSTAT4_T1_T6	-0.0459974	-0.024981
			16	Neutrophils_pZap70_T1_T6	0.077457	0.268235
			17	B_cells_pSTAT6_T1_T6	-0.0273032	-0.0575619
			18	Classical_monocytes_pSTAT6_T1_T6	-0.0760591	-0.0855605
			19	Classical_monocytes_pSTAT5_T1_T6	0.0423465	-0.00194523
			20	Classical_monocytes_pERK_T1_T6	-0.0385853	-0.0495524
			21	Classical_monocytes_pSTAT3_T1_T6	-0.0339199	-0.0192536
			22	Neutrophils_p4EBP1_T1_T6	-0.131173	-0.0692066
			23	NK_Cells_p4EBP1_T1_T6	-0.104138	-0.067062
			24	B_cells_pSTAT5_T1_T6	0.0394237	-0.01591
			25	CD8_T_cells_pSTAT4_T1_T6	-0.0913732	-0.0783254
			26	NK_Cells_pSTAT3_T1_T6	-0.0196491	-0.0068266
			27	Classical_monocytes_pSTAT1_T1_T6	-0.163136	-0.113153
			28	mDCs_pSTAT1_T1_T6	-0.156075	-0.109725
			29	B_cells_pSTAT1_T1_T6	-0.0207614	-0.0817019
			30	CD4_T_cells_pTBK1_T1_T6	-0.0525957	-0.0738924
			31	Classical_monocytes_IkB_T1_T6	-0.123423	-0.00611115
			32	mDCs_pPLCg2_T1_T6	-0.0434611	0.0654132
			33	B_cells_pP38_T1_T6	-0.087017	0.103465
			34	mDCs_pZap70_T1_T6	-0.0238394	0.0558459
			35	CD8_T_cells_pSTAT6_T1_T6	-0.0217499	-0.0573669
			36	CD8_T_cells_IkB_T1_T6	-0.0784043	-0.00212435
			37	NK_Cells_pPLCg2_T1_T6	-0.0136466	0.0585426
			38	CD4_T_cells_pSTAT4_T1_T6	-0.10361	-0.0811828
			39	Neutrophils_pP38_T1_T6	0.0424497	0.0285306
			40	CD4_T_cells_pERK_T1_T6	-0.0133882	-0.0188457
			41	NK_Cells_IkB_T1_T6	-0.0767168	-0.00920994
			42	CD4_T_cells_IkB_T1_T6	-0.103089	-0.0396228
			43	CD8_T_cells_pCREB_T1_T6	-0.202508	-0.138285
			44	Classical_monocytes_pZap70_T1_T6	-0.0138192	0.116578
			45	CD4_T_cells_pP38_T1_T6	-0.0467971	0.106007
			46	mDCs_IkB_T1_T6	-0.174556	-0.152794
			47	mDCs_pP38_T1_T6	-0.0881593	0.0820223
			48	mDCs_pSTAT6_T1_T6	-0.0957189	-0.0996402
			49	Neutrophils_pSTAT4_T1_T6	-0.136246	-0.0644315
			50	CD8_T_cells_pP38_T1_T6	-0.0531582	0.083223
			51	mDCs_pSTAT4_T1_T6	-0.18864	-0.0986694
			52	mDCs_pTBK1_T1_T6	-0.111303	-0.157888
			53	NK_Cells_pS6_T1_T6	-0.0489443	-0.0424395
			54	mDCs_pSTAT3_T1_T6	-0.0328835	-0.0426387
			55	CD4_T_cells_pSTAT3_T1_T6	-0.0157207	0.00133973
			56	CD4_T_cells_pPLCg2_T1_T6	-0.00476517	0.0310715
			57	mDCs_pMAPKAPK2_T1_T6	-0.0666489	-0.0716723
			58	Classical_monocytes_pTBK1_T1_T6	-0.122263	-0.0933531
			59	NK_Cells_pCREB_T1_T6	-0.195368	-0.157161
			60	CD8_T_cells_p4EBP1_T1_T6	-0.0762121	-0.0581179
			61	B_cells_p4EBP1_T1_T6	-0.00034433	0.0169464
			62	CD8_T_cells_pTBK1_T1_T6	-0.0778494	-0.0723074
			63	CD4_T_cells_pSTAT5_T1_T6	0.173909	0.0407446
			64	Neutrophils_pTBK1_T1_T6	-0.0114737	0.0449969
			65	NK_Cells_pZap70_T1_T6	-0.00506793	0.0481169
			66	Neutrophils_pS6_T1_T6	-0.0204429	0.0212904
			67	Classical_monocytes_pPLCg2_T1_T6	-0.0480074	0.0837409
			68	NK_Cells_pTBK1_T1_T6	-0.0998864	-0.0966349
			69	CD4_T_cells_pCREB_T1_T6	-0.155405	-0.108417
			70	CD4_T_cells_pMAPKAPK2_T1_T6	-0.0263598	-0.0154361
			71	CD8_T_cells_pMAPKAPK2_T1_T6	-0.0308238	-0.0183091
			72	B_cells_pERK_T1_T6	-0.016878	0.0283792
			73	Classical_monocytes_pSTAT4_T1_T6	-0.173785	-0.0188154
			74	NK_Cells_pMAPKAPK2_T1_T6	-0.0284154	-0.0143176
			75	Classical_monocytes_pS6_T1_T6	-0.0762873	-0.0518567
			76	Neutrophils_pSTAT5_T1_T6	0.1098	0.00801912
			77	mDCs_pERK_T1_T6	-0.0291508	-0.0564833
			78	Neutrophils_pERK_T1_T6	0.00823068	0.00940829
			79	CD8_T_cells_pSTAT3_T1_T6	-0.0239234	-0.0101452
			80	mDCs_pS6_T1_T6	-0.0525293	-0.0227239
			81	Classical_monocytes_pCREB_T1_T6	-0.197368	-0.184496
			82	B_cells_pTBK1_T1_T6	-0.0577919	-0.0657789
			83	Neutrophils_IkB_T1_T6	-0.00997503	-0.00522661
			84	Classical_monocytes_p4EBP1_T1_T6	-0.278699	-0.258929
			85	NK_Cells_pSTAT5_T1_T6	0.066248	0.00037524
			86	B_cells_IkB_T1_T6	-0.0655924	-0.00850342
			87	B_cells_pPLCg2_T1_T6	0.000909131	0.0584619
			88	NK_Cells_pERK_T1_T6	-0.0302402	-0.0108125
			89	CD8_T_cells_pS6_T1_T6	-0.0484638	-0.0434077
			90	CD8_T_cells_pSTAT5_T1_T6	0.102664	0.00344871
immune_cell_frequency	0.583333	4	1	Nonclassical_monocytes_freq_T1_T6	-0.00934261	-0.00468559
immune_cell_frequency			2	mDCs_freq_T1_T6	-0.00173734	0.000170408
immune_cell_frequency			3	EM_CD4_T_cell_freq_T1_T6	0.0227418	0.00623853
immune_cell_frequency			4	B_cell_freq_T1_T6	0.00514306	-0.00851322
immune_signaling_capacity	0.485714	1	1	IL6_CD8TcellsCD45RApos_pSTAT3_T1_T6	0.197518	-0.0644914

### Sheet: microbe_loocv_opt_variables
data_type	max_accuracy	total_num_param	param_order	Feature	Fermented_value	Fiber_value
asv_filt_rank	0.8	1	1	Lachnospira	-245.321	262.188
proteo_microbe	0.740741	4	1	LSU ribosomal protein L16P [Eubacterium rectale DSM 17629]	-0.000206974	0.000141456
			2	NifU homolog involved in Fe-S cluster formation [Coprococcus sp. ART55/1]	-0.000569826	0.000475082
			3	ketol-acid reductoisomerase [Eubacterium rectale M104/1]	-0.00012022	0.000475375
			4	SusD family protein [Bacteroides dorei DSM 17855]	3.6067e-05	-0.000262501
scfa	0.666667	1	1	Valeric.acid	1.96667	-44.2176
cazymes	0.636364	78	1	GH29(17)	33.2123	-22.1084
			2	GH92(18)	9.34411	-7.47296
			3	GH31(44)	6.447	-3.13346
			4	GH42	35.7154	-9.83587
			5	GH43_12	-30.3512	-9.50719
			6	GH1(39)	-5.2398	4.87373
			7	PL12(10)	1.97593	-0.558571
			8	GH42(5)	-71.9033	15.2231
			9	GH13(18)	-2.73317	0.794984
			10	GH43(63)	2.39445	-6.66695
			11	GH26(11)	-2.21037	3.72825
			12	GH13(1)	-55.0925	2.91902
			13	GH43(51)	-0.415593	0.841025
			14	GH23(87)	-18.1054	10.0859
			15	GH101(1)	-12.3788	5.40864
			16	GH78(8)	0.437463	-9.32201
			17	GH3(74)	5.16877	5.3173
			18	GH31(6)	-54.711	9.243
			19	GH110(5)	7.0009	-8.60263
			20	GH2(21)	0.485831	-2.75557
			21	GH42(17)	1.53864	-0.528455
			22	GH18(6)	1.2529	-0.257486
			23	GH42(1)	-42.4205	15.6098
			24	GH32(14)	-5.89925	0.62684
			25	GH39(1)	-8.35226	0.636627
			26	GH43(1)	-22.4848	-10.3851
			27	GH9(8)	-1.55783	-14.4836
			28	GH25(5)	0.431296	-1.03503
			29	GH13_18	-19.432	9.26416
			30	GH13_11	-64.0827	5.81334
			31	GH73(52)	-0.824277	-9.09136
			32	GH42(2)	-6.8202	0.803247
			33	GH13(2)	-31.561	1.75508
			34	GH13(39)	-2.54942	0.47246
			35	GH36(31)	-33.0843	3.19236
			36	GH5_44	-74.4215	33.2218
			37	GH31(5)	-4.70421	0.721836
			38	GH20(51)	44.1906	-26.3208
			39	GH68(3)	-0.252833	0.285666
			40	PL1(28)	2.96328	1.26423
			41	GH13_28	-15.7442	22.3075
			42	GH13(26)	-4.66289	3.31486
			43	GH13_32	-17.4851	11.5806
			44	GH26(4)	-6.35806	-3.10213
			45	GH13(47)	-6.22414	2.10572
			46	GH115(4)	4.37518	2.1408
			47	GH9(12)	-1.20288	-3.73864
			48	GH32(17)	4.89942	-5.41852
			49	GH23	-3.49046	0.317269
			50	GH25(14)	-22.3999	13.6499
			51	GH3(64)	1.40002	17.9785
			52	GH92(23)	81.2906	40.3968
			53	GH76(10)	8.35661	-3.01512
			54	PL1(10)	1.62095	-0.874951
			55	GH2(32)	-55.4897	24.5545
			56	GH23(191)	-1.56849	-1.14426
			57	GH121(1)	-10.5411	7.52266
			58	GH10(22)	6.4649	9.10199
			59	GH43(42)	-34.7048	18.5939
			60	GH43(2)	-6.83228	2.99581
			61	GH70(1)	-0.92021	0.870904
			62	GH13_31	-90.4858	2.5022
			63	GH43_28	14.6633	-18.8088
			64	GH43_27	-34.7606	18.5595
			65	GH23(7)	-2.97515	0.87333
			66	GH2(30)	57.8101	-81.2415
			67	GH5(82)	-9.57884	-121.857
			68	GH36(28)	8.46228	-6.86162
			69	GH3(30)	7.85517	-2.20123
			70	GH0	-10.8216	-28.9989
			71	GH43_11	-49.3521	7.16006
			72	GH92	37.5039	14.7899
			73	GH2(39)	-10.2985	-1.68815
			74	GH29	-1.37792	2.5802
			75	GH20	10.4616	1.59603
			76	GH43(3)	-10.1684	-3.3377
			77	GH158(4)	-10.743	-27.4924
			78	GH13(16)	-33.7933	34.6995
alpha_diversity	0.6	1	1	Shannon	0.0989546	-0.0831322
