## Supplemental_table_6 for "Gut Microbiota-Targeted Diets Modulate Human Immune Status"

### Sheet: O-link
Panel	Assay	Uniprot ID	OlinkID	Missing Data freq.
Olink INFLAMMATION(v.3004)	IL8	P10145	OID00471	0
	VEGFA	P15692	OID00472	0
	CDCP1	Q9H5V8	OID00476	0
	CD244	Q9BZW8	OID00477	0
	IL7	P13232	OID00478	0
	OPG	O00300	OID00479	0
	LAP TGF-beta-1	P01137	OID00480	0
	uPA	P00749	OID00481	0
	MCP-1	P13500	OID00484	0
	CXCL11	O14625	OID00486	0
	TRAIL	P50591	OID00488	0
	CXCL9	Q07325	OID00490	0
	CST5	P28325	OID00491	0
	OSM	P13725	OID00494	0
	CXCL1	P09341	OID00496	0
	CCL4	P13236	OID00498	0
	CD6	Q8WWJ7	OID00499	0
	SCF	P21583	OID00500	0
	IL18	Q14116	OID00501	0
	TGF-alpha	P01135	OID00503	0
	MCP-4	Q99616	OID00504	0
	CCL11	P51671	OID00505	0
	TNFSF14	O43557	OID00506	0
	MMP-1	P03956	OID00510	0
	LIF-R	P42702	OID00511	0
	FGF-21	Q9NSA1	OID00512	0
	CCL19	Q99731	OID00513	0
	IL-10RB	Q08334	OID00515	0
	IL-18R1	Q13478	OID00517	0
	PD-L1	Q9NZQ7	OID00518	0
	Beta-NGF	P01138	OID00519	0
	CXCL5	P42830	OID00520	0
	TRANCE	O14788	OID00521	0
	HGF	P14210	OID00522	0
	IL-12B	P29460	OID00523	0
	MMP-10	P09238	OID00527	0
	CCL23	P55773	OID00530	0
	CD5	P06127	OID00531	0
	CCL3	P10147	OID00532	0
	Flt3L	P49771	OID00533	0
	CXCL6	P80162	OID00534	0
	CXCL10	P02778	OID00535	0
	4E-BP1	Q13541	OID00536	0
	DNER	Q8NFT8	OID01213	0
	CD40	P25942	OID00542	0
	FGF-19	O95750	OID00545	0
	MCP-2	P80075	OID00549	0
	CCL25	O15444	OID00551	0
	CX3CL1	P78423	OID00552	0
	TNFRSF9	Q07011	OID00553	0
	TWEAK	O43508	OID00555	0
	CCL20	P78556	OID00556	0
	STAMPB	O95630	OID00558	0
	ADA	P00813	OID00560	0
	TNFB	P01374	OID00561	0
	CSF-1	P09603	OID00562	0
	EN-RAGE	P80511	OID00541	0.00488
	IL6	P05231	OID00482	0.00976
	IL10	P22301	OID00528	0.00976
	CCL28	Q9NRJ3	OID00539	0.01951
	ST1A1	P50225	OID00557	0.02439
	SLAMF1	Q13291	OID00502	0.08293
	MCP-3	P80098	OID00474	0.12195
	CASP-8	Q14790	OID00550	0.14146
	FGF-23	Q9GZV9	OID00507	0.17561
	NT-3	P20783	OID00554	0.18537
	IL-10RA	Q13651	OID00508	0.2
	AXIN1	O15169	OID00487	0.26341
	GDNF	P39905	OID00475	0.26829
	IL-17C	Q9P0M4	OID00483	0.27317
	FGF-5	Q8NF90	OID00509	0.5561
	IL-17A	Q16552	OID00485	0.6
	SIRT2	Q8IXJ6	OID00538	0.62439
	IL5	P05113	OID00559	0.63415
	IL-1 alpha	P01583	OID00493	0.64878
	IL-15RA	Q13261	OID00514	0.68293
	IL-20	Q9NYY1	OID00537	0.68293
	ARTN	Q5T4W7	OID00526	0.70244
	IL4	P05112	OID00546	0.73171
	IL-24	Q13007	OID00524	0.78049
	IFN-gamma	P01579	OID00544	0.80976
	IL-20RA	Q9UHF4	OID00489	0.8439
	TNF	P01375	OID00529	0.85854
	TSLP	Q969D9	OID00497	0.86341
	NRTN	Q99748	OID00548	0.87805
	IL13	P35225	OID00525	0.89268
	IL-2RB	P14784	OID00492	0.89756
	LIF	P15018	OID00547	0.91707
	IL2	P60568	OID00495	0.92195
	IL33	O95760	OID00543	0.99024
	BDNF	P23560	OID00473	1
	IL-22 RA1	Q8N6P7	OID00516	1

### Sheet: CyTOF surface
Antigen	Clone	Label	Vendor and Catalog
CD38	HIT2	89	Biolegend 303502
CD45	HI30	115	Biolegend 304002
CD235a	HIR2	113	Biolegend 306602
CD61	VI-PL2	140	Biolegend 336402
CD66	YTH71.3	158	Pierce MA1-36189
CD19	J3-119	173	Beckman Coulter IM1313
IgM	G20-127	174	BD 555780
HLA-DR	Immu357	176	Beckman Coulter Immu357
CD1c	AD5-8E7	162	Miltenyi (Custom)
BDCA3	1A4	164	BD 559780
CD123	7G3	148	BD 554527
CCR7	150503	171	R&D MAB197-100
CD3	SP34.2	157	BD 551916
CD4*	OKT4	156	Biolegend 317402
CD8	RPA-T8	155	Biolegend 301002
CD45RA	HI100	166	Biolegend 304102
CD11b	ICRF44	153	Biolegend 301302
CD11c	Bu15	143	Biolegend 337202
CD14	M5E2	151	Biolegend 301802
CD16	3G8	159	Biolegend 302033
CD33	AC104.3E3	142	Miltenyi (Custom)
CD56	NCAM16.2	175	BD 559043
CD7	M-T701	141	BD 555359
CD161	HP-G310	168	Biolegend 339902
CD27	O323	209	Biolegend 302802

### Sheet: CyTOF intracellular
Antigen	Clone	Label	Vendor and Catalog
STAT3 pY705	4	139	BD Biosciences 612357
MAPKAPK2 pT334	27B7	144	CST 3007
CREB pS133	87G3	145	CST 9198
PLCγ2 pY759	K86-689.37	146	BD Biosciences (Custom)
STAT1 pY701	4a	147	BD Biosciences 612233
STAT5 pY694	47	149	BD Biosciences 611965
S6 pS235/236	2F9	150	CST 4856
Erk1/2 pT202/Y204	D13.14.4E	152	CST 4370
P38 pT180/Y182	36/p38	154	BD Biosciences 612289
Zap70/Syk pY319/Y352	17a	160	BD Biosciences 612574
TBK1/NAK pS172	D52C2	161	CST 5483
IkBa amino-terminal	L35A5	163	CST 4814
STAT6 pY691	18	165	BD Biosciences 611597
FoxP3	PCH101	167	Thermo Fisher 14-4776-82
Ki67	SolA15	169	Thermo Fisher 14-5698-82
STAT4 pY693	38	170	BD Biosciences 612738
4E-BP1 pT37/46	236B4	172	CST 2855

### Sheet: Phospho-flow
Stimuli	Signaling antibodies	Lineage markers
IFNa	pSTAT1	CD3
IFNg	pSTAT3	CD4
IL-2	pSTAT5	CD20
IL-6		CD33
IL-10		CD45RA
LPS	pERK
	pP38
	pPLCg2
