## Supplemental_table_8 for "Gut Microbiota-Targeted Diets Modulate Human Immune Status"

### Sheet:  host_proteo_disease_annotation
IPA Disease Category	Accession	Molecule
Inflammatory Response	P01008	SERPINC1
	Q16819	MEP1A
	P01876	IGHA1
	P06702	S100A9
	P07477	PRSS1
	P40199	CEACAM6
	O43653	PSCA
	Q9UGM3-1	DMBT1
	P01714	IGLV3-19
	P01861	IGHG4
	P02458-2	COL2A1
	P02461	COL3A1
	P02794	FTH1
	P12273	PIP
	P17066	HSPA6
	P20160	AZU1
	P21397	MAOA
	P24158	PRTN3
	P31151	S100A7
	Q03403	TFF2
	Q99798	ACO2
	Q9UGM3-4	DMBT1
	P07951-1	TPM2
	P22748	CA4
	P35030	PRSS3
	Q9HC84	MUC5B
	P05451	REG1A
	Q16820	MEP1B
	Q8WZ42-12	TTN
	P00441	SOD1
	P01871-2	IGHM
	P02792	FTL
	P06732	CKM
	P01614	IGKV2-40
	P08473	MME
	P12821-1	ACE
	P06733-1	ENO1
	P04264	KRT1
	P09525	ANXA4
	P30740	SERPINB1
Organismal Injury and Abnormalities	P01008	SERPINC1
	Q16819	MEP1A
	P06702	S100A9
	P07477	PRSS1
	P40199	CEACAM6
	Q9UGM3-1	DMBT1
	P01861	IGHG4
	P02458-2	COL2A1
	P02461	COL3A1
	P02794	FTH1
	P12273	PIP
	P21397	MAOA
	P24158	PRTN3
	P31151	S100A7
	Q99798	ACO2
	Q9UGM3-4	DMBT1
	P07951-1	TPM2
	P22748	CA4
	P35030	PRSS3
	P05451	REG1A
	P00441	SOD1
	P01871-2	IGHM
	P02792	FTL
	P06732	CKM
	P08473	MME
	P12821-1	ACE
	P06733-1	ENO1
	P04264	KRT1
	P09525	ANXA4
	P30740	SERPINB1
Inflammatory Disease	P01008	SERPINC1
	Q16819	MEP1A
	P06702	S100A9
	P07477	PRSS1
	P40199	CEACAM6
	Q9UGM3-1	DMBT1
	P01861	IGHG4
	P02458-2	COL2A1
	P02461	COL3A1
	P02794	FTH1
	P12273	PIP
	P21397	MAOA
	P24158	PRTN3
	P31151	S100A7
	Q99798	ACO2
	Q9UGM3-4	DMBT1
	P07951-1	TPM2
	P35030	PRSS3
	P05451	REG1A
	P00441	SOD1
	P01871-2	IGHM
	P02792	FTL
	P06732	CKM
	P08473	MME
	P12821-1	ACE
	P06733-1	ENO1
	P04264	KRT1
	P09525	ANXA4
	P30740	SERPINB1
Hematological System Development and Function	P01008	SERPINC1
	P06702	S100A9
	P40199	CEACAM6
	Q9UGM3-1	DMBT1
	P20160	AZU1
	P21397	MAOA
	P24158	PRTN3
	P31151	S100A7
	Q03403	TFF2
	Q9UGM3-4	DMBT1
	Q9HC84	MUC5B
	P00441	SOD1
	P01871-2	IGHM
	P12821-1	ACE
	P30740	SERPINB1
Immune Cell Trafficking	P01008	SERPINC1
	P06702	S100A9
	P40199	CEACAM6
	Q9UGM3-1	DMBT1
	P20160	AZU1
	P21397	MAOA
	P24158	PRTN3
	P31151	S100A7
	Q03403	TFF2
	Q9UGM3-4	DMBT1
	Q9HC84	MUC5B
	P00441	SOD1
	P01871-2	IGHM
	P12821-1	ACE
	P30740	SERPINB1
Cellular Movement	P01008	SERPINC1
	P06702	S100A9
	Q9UGM3-1	DMBT1
	P20160	AZU1
	P21397	MAOA
	P24158	PRTN3
	P31151	S100A7
	Q99798	ACO2
	Q9UGM3-4	DMBT1
	P01871-2	IGHM
	P06733-1	ENO1
	P30740	SERPINB1
Immunological Disease	P01008	SERPINC1
	P06702	S100A9
	P07477	PRSS1
	P02458-2	COL2A1
	P02461	COL3A1
	P02794	FTH1
	P24158	PRTN3
	P31151	S100A7
	Q99798	ACO2
	P07951-1	TPM2
	P35030	PRSS3
	P05451	REG1A
	P01871-2	IGHM
	P08473	MME
	P06733-1	ENO1
	P04264	KRT1
	P09525	ANXA4
Connective Tissue Disorders	P01008	SERPINC1
	P06702	S100A9
	P02458-2	COL2A1
	P02461	COL3A1
	P02794	FTH1
	P21397	MAOA
	P24158	PRTN3
	P07951-1	TPM2
	P01871-2	IGHM
	P02792	FTL
	P08473	MME
	P06733-1	ENO1
Skeletal and Muscular Disorders	P01008	SERPINC1
	P06702	S100A9
	P02458-2	COL2A1
	P02461	COL3A1
	P02794	FTH1
	P21397	MAOA
	P24158	PRTN3
	P07951-1	TPM2
	P01871-2	IGHM
	P02792	FTL
	P08473	MME
	P06733-1	ENO1
Gastrointestinal Disease	Q16819	MEP1A
	P06702	S100A9
	P07477	PRSS1
	P40199	CEACAM6
	Q9UGM3-1	DMBT1
	P01861	IGHG4
	P12273	PIP
	Q9UGM3-4	DMBT1
	P35030	PRSS3
	P05451	REG1A
	P00441	SOD1
	P01871-2	IGHM
	P06732	CKM
	P08473	MME
	P09525	ANXA4
Tissue Development	P01008	SERPINC1
	P06702	S100A9
	P24158	PRTN3
	P00441	SOD1
Cellular Compromise	P01876	IGHA1
	P06702	S100A9
	P40199	CEACAM6
	P02794	FTH1
	P17066	HSPA6
	P20160	AZU1
	P24158	PRTN3
	P31151	S100A7
	P35030	PRSS3
	Q8WZ42-12	TTN
	P00441	SOD1
	P02792	FTL
	P08473	MME
	P04264	KRT1
	P30740	SERPINB1
Cell-To-Cell Signaling and Interaction	P01876	IGHA1
	P06702	S100A9
	P40199	CEACAM6
	P20160	AZU1
	P24158	PRTN3
	P31151	S100A7
	Q03403	TFF2
	Q9HC84	MUC5B
	P00441	SOD1
	P01871-2	IGHM
	P12821-1	ACE
Antimicrobial Response	P01876	IGHA1
	P06702	S100A9
	P20160	AZU1
	P24158	PRTN3
	P31151	S100A7
	P35030	PRSS3
	Q9HC84	MUC5B
	P01871-2	IGHM
	P06733-1	ENO1
Cellular Function and Maintenance	P01876	IGHA1
	P06702	S100A9
	P40199	CEACAM6
	P20160	AZU1
	P24158	PRTN3
	Q9HC84	MUC5B
	P00441	SOD1
Humoral Immune Response	P06702	S100A9
	P01714	IGLV3-19
	P01861	IGHG4
	P01614	IGKV2-40
	P04264	KRT1
Dermatological Diseases and Conditions	P06702	S100A9
	P31151	S100A7
	P01871-2	IGHM
	P08473	MME
	P06733-1	ENO1
	P04264	KRT1
Tissue Morphology	P06702	S100A9
	P24158	PRTN3
	P00441	SOD1
	P30740	SERPINB1
Endocrine System Disorders	P07477	PRSS1
	P35030	PRSS3
	P05451	REG1A
	P01871-2	IGHM
	P08473	MME
	P09525	ANXA4
Respiratory Disease	Q99798	ACO2
	Q9HC84	MUC5B
	P06732	CKM
	P12821-1	ACE
	P06733-1	ENO1
	P30740	SERPINB1
Hematological Disease	Q99798	ACO2
	P06733-1	ENO1
Cardiovascular Disease	P06702	S100A9
Hereditary Disorder	P07477	PRSS1
